# The quail as an avian model system: its genome provides insights into social behaviour, seasonal biology and infectious disease response

**DOI:** 10.1101/575332

**Authors:** Katrina M Morris, Matthew M Hindle, Simon Boitard, David W Burt, Angela F Danner, Lel Eory, Heather L Forrest, David Gourichon, Jerome Gros, LaDeana Hillier, Thierry Jaffredo, Hanane Khoury, Rusty Lansford, Christine Leterrier, Andrew Loudon, Andrew S Mason, Simone L Meddle, Francis Minvielle, Patrick Minx, Frédérique Pitel, J Patrick Seiler, Tsuyoshi Shimmura, Chad Tomlinson, Alain Vignal, Robert G Webster, Takashi Yoshimura, Wesley C Warren, Jacqueline Smith

## Abstract

The Japanese quail (*Coturnix japonica*) is a popular domestic poultry species and an increasingly significant model species in avian developmental, behavioural and disease research. We have produced a high-quality quail genome sequence, spanning 0.93 Gb assigned to 33 chromosomes. In terms of contiguity, assembly statistics, gene content and chromosomal organization, the quail genome shows high similarity to the chicken genome. We demonstrate the utility of this genome through three diverse applications. First, we identify selection signatures and candidate genes associated with social behaviour in the quail genome, an important agricultural and domestication trait. Second, we investigate the effects and interaction of photoperiod and temperature on the transcriptome of the quail medial basal hypothalamus, revealing key mechanisms of photoperiodism. Finally, we investigate the response of quail to H5N1 influenza infection. In quail lung, many critical immune genes and pathways were downregulated, and this may be key to the susceptibility of quail to H5N1. This genome will facilitate further research into diverse research questions using the quail as a model avian species.
