## Supplemental File 2 for "The quail as an avian model system: its genome provides insights into social behaviour, seasonal biology and infectious disease response"

### Sheet: Sheet1
Location on chicken chromosome	Location on quail chromosome	CS(O) id (number of marker)	CS(O) size chicken chromosome	Density CS(O) on chicken chromosome (nb anchor/bloc size)	Breakpoints regions locations (nb anchor/bloc size)
Chr1: [ 9080.00 - 2290782.00 ]	Chr1: [ 49744.00 - 2053359.00 ]	› CSO n° 1.1 (55):	2281702	55 / 2281702	] 2290782.00, 3092427.00 [
	Increasing order
Chr1: [ 3092427.00 - 20922608.00 ]	Chr1: [ 2744899.00 - 18862336.00 ]	› CSO n° 1.2 (139):	17830181	139 / 17830181	] 20922608.00, 21741936.00 [
	Increasing order
Chr1: [ 21741936.00 - 23245772.00 ]	Chr1: [ 20486908.00 - 19126212.00 ]	› CSO n° 1.3 (18):	1503836	18 / 1503836	] 23245772.00, 23271744.00 [
	Decreasing order
Chr1: [ 23271744.00 - 23518400.00 ]	Chr1: [ 20973132.00 - 21138988.00 ]	› CSO n° 1.4 (4):	246656	4 / 246656	] 23518400.00, 24348924.00 [
	Increasing order
Chr1: [ 24348924.00 - 51881780.00 ]	Chr1: [ 21851902.00 - 47471372.00 ]	› CS n° 2 (=CSO) (376):	27532856	376 / 27532856	] 51881780.00, 52054492.00 [
	Increasing order
Chr1: [ 52054492.00 - 54783944.00 ]	Chr1: [ 47515832.00 - 50060920.00 ]	› CSO n° 3.1 (41):	2729452	41 / 2729452	] 54783944.00, 54798764.00 [
	Increasing order
Chr1: [ 54798764.00 - 62496372.00 ]	Chr1: [ 57410532.00 - 50315116.00 ]	› CSO n° 3.2 (104):	7697608	104 / 7697608	] 62496372.00, 62813408.00 [
	Decreasing order
Chr1: [ 62813408.00 - 68359224.00 ]	Chr1: [ 57458268.00 - 62779104.00 ]	› CSO n° 4.1 (51):	5545816	51 / 5545816	] 68359224.00, 68397136.00 [
	Increasing order
Chr1: [ 68397136.00 - 95898552.00 ]	Chr1: [ 62792168.00 - 86099008.00 ]	› CSO n° 4.2 (347):	27501416	347 / 27501416	] 95898552.00, 96887944.00 [
	Increasing order
Chr1: [ 96887944.00 - 100721624.00 ]	Chr1: [ 87061048.00 - 90596360.00 ]	› CS n° 5 (=CSO) (14):	3833680	14 / 3833680	] 100721624.00, 102492040.00 [
	Increasing order
Chr1: [ 102492040.00 - 116050200.00 ]	Chr1: [ 92140192.00 - 104489376.00 ]	› CSO n° 6.1 (158):	13558160	158 / 13558160	] 116050200.00, 117839216.00 [
	Increasing order
Chr1: [ 117839216.00 - 119897704.00 ]	Chr1: [ 107850360.00 - 105878720.00 ]	› CSO n° 6.2 (26):	2058488	26 / 2058488	] 119897704.00, 119942840.00 [
	Decreasing order
Chr1: [ 119942840.00 - 139815680.00 ]	Chr1: [ 108085880.00 - 126006440.00 ]	› CSO n° 6.3 (194):	19872840	194 / 19872840	] 139815680.00, 140144832.00 [
	Increasing order
Chr1: [ 140144832.00 - 141049584.00 ]	Chr1: [ 126172872.00 - 127010792.00 ]	› CSO n° 7.1 (6):	904752	6 / 904752	] 141049584.00, 142662240.00 [
	Increasing order
Chr1: [ 142662240.00 - 180385088.00 ]	Chr1: [ 128350168.00 - 161306736.00 ]	› CSO n° 7.2 (263):	37722848	263 / 37722848	] 180385088.00, 180455936.00 [
	Increasing order
Chr1: [ 180455936.00 - 194567568.00 ]	Chr1: [ 161366736.00 - 174153616.00 ]	› CS n° 8 (=CSO) (147):	14111632	147 / 14111632	] 194567568.00, 194583680.00 [
	Increasing order
Chr1: [ 194583680.00 - 196180112.00 ]	Chr1: [ 174171072.00 - 175593488.00 ]	› CS n° 9 (=CSO) (52):	1596432	52 / 1596432	] 196180112.00, Telomere [
	Increasing order
Chr2: [ 24678.00 - 348009.00 ]	Chr2: [ 49406.00 - 348558.00 ]	› CSO n° 1.1 (14):	323331	14 / 323331	] 348009.00, 379028.00 [
	Increasing order				( -NA-)
Chr2: [ 379028.00 - 4084543.00 ]	Chr2: [ 372576.00 - 3613517.00 ]	› CSO n° 1.2 (73):	3705515	73 / 3705515	] 4084543.00, 4191210.00 [
	Increasing order				( -NA-)
Chr2: [ 4191210.00 - 6817098.00 ]	Chr2: [ 3703138.00 - 6051266.00 ]	› CS n° 2 (=CSO) (33):	2625888	33 / 2625888	] 6817098.00, 7182765.00 [
	Increasing order				( -NA-)
Chr2: [ 7182765.00 - 17358204.00 ]	Chr2: [ 6340906.00 - 15712415.00 ]	› CS n° 3 (=CSO) (82):	10175439	82 / 10175439	] 17358204.00, 17371282.00 [
	Increasing order				( -NA-)
Chr2: [ 17371282.00 - 25115672.00 ]	Chr2: [ 15722566.00 - 22909906.00 ]	› CSO n° 4.1 (96):	7744390	96 / 7744390	] 25115672.00, 26070094.00 [
	Increasing order				( -NA-)
Chr2: [ 26070094.00 - 41881360.00 ]	Chr2: [ 23759016.00 - 38415568.00 ]	› CSO n° 4.2 (159):	15811266	159 / 15811266	] 41881360.00, 42030776.00 [
	Increasing order				( -NA-)
Chr2: [ 42030776.00 - 46899948.00 ]	Chr2: [ 38544568.00 - 42728212.00 ]	› CSO n° 4.3 (67):	4869172	67 / 4869172	] 46899948.00, 46965660.00 [
	Increasing order				( -NA-)
Chr2: [ 46965660.00 - 48800908.00 ]	Chr2: [ 77714944.00 - 79371408.00 ]	› CSO n° 5.1 (23):	1835248	23 / 1835248	] 48800908.00, 48876016.00 [
	Increasing order				( -NA-)
Chr2: [ 48876016.00 - 51986796.00 ]	Chr2: [ 77641400.00 - 73824160.00 ]	› CSO n° 5.2 (25):	3110780	25 / 3110780	] 51986796.00, 52858576.00 [
	Decreasing order				( -NA-)
Chr2: [ 52858576.00 - 54453308.00 ]	Chr2: [ 74630160.00 - 75411896.00 ]	› CSO n° 5.3 (4):	1594732	4 / 1594732	] 54453308.00, 54881128.00 [
	Increasing order				( -NA-)
Chr2: [ 54881128.00 - 59931744.00 ]	Chr2: [ 73394128.00 - 69146568.00 ]	› CSO n° 5.4 (45):	5050616	45 / 5050616	] 59931744.00, 60183632.00 [
	Decreasing order				( -NA-)
Chr2: [ 60183632.00 - 66550016.00 ]	Chr2: [ 68872328.00 - 63185348.00 ]	› CSO n° 5.5 (74):	6366384	74 / 6366384	] 66550016.00, 66585512.00 [
	Decreasing order				( -NA-)
Chr2: [ 66585512.00 - 67853840.00 ]	Chr2: [ 62189852.00 - 61028344.00 ]	› CSO n° 5.6 (10):	1268328	10 / 1268328	] 67853840.00, 67887360.00 [
	Decreasing order				( -NA-)
Chr2: [ 67887360.00 - 67976464.00 ]	Chr2: [ 60995572.00 - 60917332.00 ]	› CSO n° 5.7 (7):	89104	7 / 89104	] 67976464.00, 67999072.00 [
	Decreasing order				( -NA-)
Chr2: [ 67999072.00 - 68848680.00 ]	Chr2: [ 63158080.00 - 62223376.00 ]	› CSO n° 5.8 (13):	849608	13 / 849608	] 68848680.00, 69321704.00 [
	Decreasing order				( -NA-)
Chr2: [ 69321704.00 - 88215744.00 ]	Chr2: [ 60663744.00 - 42937160.00 ]	› CSO n° 5.9 (86):	18894040	86 / 18894040	] 88215744.00, 88712152.00 [
	Decreasing order				( -NA-)
Chr2: [ 88712152.00 - 102167928.00 ]	Chr2: [ 79612032.00 - 91946912.00 ]	› CSO n° 5.10 (115):	13455776	115 / 13455776	] 102167928.00, 102228672.00 [
	Increasing order				( -NA-)
Chr2: [ 102228672.00 - 110724016.00 ]	Chr2: [ 91997744.00 - 99807952.00 ]	› CS n° 6 (=CSO) (75):	8495344	75 / 8495344	] 110724016.00, 110864448.00 [
	Increasing order				( -NA-)
Chr2: [ 110864448.00 - 119928000.00 ]	Chr2: [ 99933552.00 - 108371560.00 ]	› CS n° 7 (=CSO) (84):	9063552	84 / 9063552	] 119928000.00, 120755024.00 [
	Increasing order				( -NA-)
Chr2: [ 120755024.00 - 127041616.00 ]	Chr2: [ 109026616.00 - 114543792.00 ]	› CS n° 8 (=CSO) (71):	6286592	71 / 6286592	] 127041616.00, 127375288.00 [
	Increasing order				( -NA-)
Chr2: [ 127375288.00 - 129502208.00 ]	Chr2: [ 114846920.00 - 116689800.00 ]	› CSO n° 9.1 (26):	2126920	26 / 2126920	] 129502208.00, 129684600.00 [
	Increasing order				( -NA-)
Chr2: [ 129684600.00 - 130597096.00 ]	Chr2: [ 117703176.00 - 116864280.00 ]	› CSO n° 9.2 (16):	912496	16 / 912496	] 130597096.00, 130886128.00 [
	Decreasing order				( -NA-)
Chr2: [ 130886128.00 - 136140592.00 ]	Chr2: [ 117943560.00 - 122600776.00 ]	› CSO n° 9.3 (24):	5254464	24 / 5254464	] 136140592.00, 136408048.00 [
	Increasing order				( -NA-)
Chr2: [ 136408048.00 - 142764640.00 ]	Chr2: [ 122851968.00 - 128675104.00 ]	› CS n° 10 (=CSO) (54):	6356592	54 / 6356592	] 142764640.00, 143191888.00 [
	Increasing order				( -NA-)
Chr2: [ 143191888.00 - 149162768.00 ]	Chr2: [ 128992704.00 - 134335216.00 ]	› CS n° 11 (=CSO) (39):	5970880	39 / 5970880	] 149162768.00, 149263376.00 [
	Increasing order				( -NA-)
Chr2: [ 149263376.00 - 149472576.00 ]	Chr2: [ 134428128.00 - 134628656.00 ]	› CS n° 12 (=CSO) (6):	209200	6 / 209200	] 149472576.00, Telomere [
	Increasing order				(-NA-)
Chr3: [ 47681.00 - 3370707.00 ]	Chr3: [ 7482341.00 - 4396863.00 ]	› CS n° 1 (=CSO) (50):	3323026	50 / 3323026	] 3370707.00, 3490627.00 [
	Decreasing order				( -NA-)
Chr3: [ 3543729.00 - 5669202.00 ]	Chr3: [ 4229171.00 - 2360879.00 ]	› CSO n° 3.1 (28):	2125473	28 / 2125473	] 5669202.00, 6471731.00 [
	Decreasing order				( -NA-)
Chr3: [ 6471731.00 - 9067300.00 ]	Chr3: [ 8179303.00 - 10516551.00 ]	› CSO n° 3.2 (34):	2595569	34 / 2595569	] 9067300.00, 9096025.00 [
	Increasing order				( -NA-)
Chr3: [ 9096025.00 - 11509238.00 ]	Chr3: [ 2344508.00 - 75780.00 ]	› CSO n° 3.3 (37):	2413213	37 / 2413213	] 11509238.00, 12273188.00 [
	Decreasing order				( -NA-)
Chr3: [ 12273188.00 - 39921260.00 ]	Chr3: [ 10593216.00 - 35774552.00 ]	› CSO n° 3.4 (365):	27648072	365 / 27648072	] 39921260.00, 40094760.00 [
	Increasing order				( -NA-)
Chr3: [ 40094760.00 - 41740952.00 ]	Chr3: [ 35925860.00 - 37375952.00 ]	› CS n° 4 (=CSO) (33):	1646192	33 / 1646192	] 41740952.00, 41952616.00 [
	Increasing order				( -NA-)
Chr3: [ 41952616.00 - 51679644.00 ]	Chr3: [ 37528340.00 - 46585964.00 ]	› CS n° 5 (=CSO) (90):	9727028	90 / 9727028	] 51679644.00, 51720544.00 [
	Increasing order				( -NA-)
Chr3: [ 51720544.00 - 60054020.00 ]	Chr3: [ 46637936.00 - 54351348.00 ]	› CS n° 6 (=CSO) (100):	8333476	100 / 8333476	] 60054020.00, 60233016.00 [
	Increasing order				( -NA-)
Chr3: [ 60233016.00 - 63097976.00 ]	Chr3: [ 54530548.00 - 57222672.00 ]	› CSO n° 7.1 (18):	2864960	18 / 2864960	] 63097976.00, 63195980.00 [
	Increasing order				( -NA-)
Chr3: [ 63195980.00 - 63481440.00 ]	Chr3: [ 57812956.00 - 57321512.00 ]	› CSO n° 7.2 (7):	285460	7 / 285460	] 63481440.00, 63858460.00 [
	Decreasing order				( -NA-)
Chr3: [ 63858460.00 - 71184136.00 ]	Chr3: [ 57897280.00 - 64534200.00 ]	› CSO n° 7.3 (69):	7325676	69 / 7325676	] 71184136.00, 71612528.00 [
	Increasing order				( -NA-)
Chr3: [ 71612528.00 - 83539400.00 ]	Chr3: [ 64923544.00 - 75979128.00 ]	› CSO n° 8.1 (102):	11926872	102 / 11926872	] 83539400.00, 85139328.00 [
	Increasing order				( -NA-)
Chr3: [ 85139328.00 - 102140480.00 ]	Chr3: [ 77634960.00 - 92812848.00 ]	› CSO n° 8.2 (124):	17001152	124 / 17001152	] 102140480.00, 102319464.00 [
	Increasing order				( -NA-)
Chr3: [ 102319464.00 - 104917152.00 ]	Chr3: [ 92955184.00 - 95339288.00 ]	› CSO n° 9.1 (29):	2597688	29 / 2597688	] 104917152.00, 104926360.00 [
	Increasing order				( -NA-)
Chr3: [ 104926360.00 - 104965552.00 ]	Chr3: [ 95393312.00 - 95344896.00 ]	› CSO n° 9.2 (10):	39192	10 / 39192	] 104965552.00, 104970672.00 [
	Decreasing order				( -NA-)
Chr3: [ 104970672.00 - 104987304.00 ]	Chr3: [ 95399192.00 - 95416328.00 ]	› CSO n° 9.3 (3):	16632	3 / 16632	] 104987304.00, 104992528.00 [
	Increasing order				( -NA-)
Chr3: [ 104992528.00 - 111258592.00 ]	Chr3: [ 95420680.00 - 100900696.00 ]	› CS n° 10 (=CSO) (117):	6266064	117 / 6266064	] 111258592.00, Telomere [
	Increasing order				(-NA-)
Chr4: [ 50532.00 - 1037174.00 ]	Chr4: [ 2597.00 - 983363.00 ]	› CS n° 1 (=CSO) (19):	986642	19 / 986642	] 1037174.00, 1150589.00 [
	Increasing order				( -NA-)
Chr4: [ 1150589.00 - 2140399.00 ]	Chr4: [ 1100826.00 - 2076701.00 ]	› CS n° 2 (=CSO) (76):	989810	76 / 989810	] 2140399.00, 2159062.00 [
	Increasing order				( -NA-)
Chr4: [ 2159062.00 - 11086447.00 ]	Chr4: [ 2094590.00 - 10615964.00 ]	› CS n° 3 (=CSO) (130):	8927385	130 / 8927385	] 11086447.00, 11139200.00 [
	Increasing order				( -NA-)
Chr4: [ 11139200.00 - 11396790.00 ]	Chr4: [ 10661414.00 - 10874588.00 ]	› CS n° 4 (=CSO) (14):	257590	14 / 257590	] 11396790.00, 11452015.00 [
	Increasing order				( -NA-)
Chr4: [ 11452015.00 - 25755958.00 ]	Chr4: [ 10924511.00 - 22350292.00 ]	› CSO n° 5.1 (169):	14303943	169 / 14303943	] 25755958.00, 26967234.00 [
	Increasing order				( -NA-)
Chr4: [ 26967234.00 - 32158004.00 ]	Chr4: [ 23422580.00 - 28054982.00 ]	› CSO n° 5.2 (42):	5190770	42 / 5190770	] 32158004.00, 32220882.00 [
	Increasing order				( -NA-)
Chr4: [ 32220882.00 - 33875904.00 ]	Chr4: [ 28102064.00 - 29672926.00 ]	› CS n° 6 (=CSO) (12):	1655022	12 / 1655022	] 33875904.00, 33935336.00 [
	Increasing order				( -NA-)
Chr4: [ 33935336.00 - 44051784.00 ]	Chr4: [ 29732332.00 - 38968732.00 ]	› CS n° 7 (=CSO) (112):	10116448	112 / 10116448	] 44051784.00, 44138352.00 [
	Increasing order				( -NA-)
Chr4: [ 44138352.00 - 44787056.00 ]	Chr4: [ 39042188.00 - 39527000.00 ]	› CS n° 8 (=CSO) (8):	648704	8 / 648704	] 44787056.00, 44990944.00 [
	Increasing order				( -NA-)
Chr4: [ 44990944.00 - 51742920.00 ]	Chr4: [ 39705656.00 - 45870368.00 ]	› CSO n° 9.1 (109):	6751976	109 / 6751976	] 51742920.00, 51947996.00 [
	Increasing order				( -NA-)
Chr4: [ 51947996.00 - 58493684.00 ]	Chr4: [ 46057720.00 - 52171216.00 ]	› CSO n° 9.2 (64):	6545688	64 / 6545688	] 58493684.00, 58517184.00 [
	Increasing order				( -NA-)
Chr4: [ 58517184.00 - 61774104.00 ]	Chr4: [ 52193752.00 - 55240688.00 ]	› CS n° 10 (=CSO) (44):	3256920	44 / 3256920	] 61774104.00, 61857144.00 [
	Increasing order				( -NA-)
Chr4: [ 61857144.00 - 75415552.00 ]	Chr4: [ 55320464.00 - 67529280.00 ]	› CS n° 11 (=CSO) (130):	13558408	130 / 13558408	] 75415552.00, 75452776.00 [
	Increasing order				( -NA-)
Chr4: [ 75452776.00 - 91211952.00 ]	Chr4: [ 67900384.00 - 82137704.00 ]	› CS n° 12 (=CSO) (176):	15759176	176 / 15759176	] 91211952.00, Telomere [
	Increasing order				(-NA-)
Chr5: [ 10161.00 - 243241.00 ]	Chr5: [ 235467.00 - 442024.00 ]	› CS n° 1 (=CSO) (24):	233080	24 / 233080	] 243241.00, 250194.00 [
	Increasing order				( -NA-)
Chr5: [ 250194.00 - 3463985.00 ]	Chr5: [ 450992.00 - 2864497.00 ]	› CSO n° 2.1 (95):	3213791	95 / 3213791	] 3463985.00, 3583591.00 [
	Increasing order				( -NA-)
Chr5: [ 3583591.00 - 3879147.00 ]	Chr5: [ 2946042.00 - 3219790.00 ]	› CSO n° 2.2 (7):	295556	7 / 295556	] 3879147.00, 4465495.00 [
	Increasing order				( -NA-)
Chr5: [ 4465495.00 - 5615694.00 ]	Chr5: [ 5289889.00 - 4254581.00 ]	› CSO n° 2.3 (15):	1150199	15 / 1150199	] 5615694.00, 6396873.00 [
	Decreasing order				( -NA-)
Chr5: [ 6396873.00 - 7041134.00 ]	Chr5: [ 3625215.00 - 4229921.00 ]	› CSO n° 3.1 (6):	644261	6 / 644261	] 7041134.00, 7176515.00 [
	Increasing order				( -NA-)
Chr5: [ 7176515.00 - 12184436.00 ]	Chr5: [ 11517484.00 - 16198785.00 ]	› CSO n° 3.2 (68):	5007921	68 / 5007921	] 12184436.00, 12203643.00 [
	Increasing order				( -NA-)
Chr5: [ 12203643.00 - 13148452.00 ]	Chr5: [ 17039488.00 - 16270494.00 ]	› CSO n° 3.3 (18):	944809	18 / 944809	] 13148452.00, 13150592.00 [
	Decreasing order				( -NA-)
Chr5: [ 13150592.00 - 19405044.00 ]	Chr5: [ 11355015.00 - 5463596.00 ]	› CSO n° 3.4 (127):	6254452	127 / 6254452	] 19405044.00, 19436928.00 [
	Decreasing order				( -NA-)
Chr5: [ 19436928.00 - 28220180.00 ]	Chr5: [ 17233438.00 - 25327480.00 ]	› CSO n° 3.5 (149):	8783252	149 / 8783252	] 28220180.00, 28316644.00 [
	Increasing order				( -NA-)
Chr5: [ 28316644.00 - 31240704.00 ]	Chr5: [ 28131116.00 - 25414424.00 ]	› CSO n° 3.6 (44):	2924060	44 / 2924060	] 31240704.00, 31415476.00 [
	Decreasing order				( -NA-)
Chr5: [ 31415476.00 - 32305468.00 ]	Chr5: [ 28282332.00 - 29118776.00 ]	› CSO n° 3.7 (7):	889992	7 / 889992	] 32305468.00, 32438928.00 [
	Increasing order				( -NA-)
Chr5: [ 32438928.00 - 32999410.00 ]	Chr5: [ 29239840.00 - 29596668.00 ]	› CSO n° 4.1 (3):	560482	3 / 560482	] 32999410.00, 33347290.00 [
	Increasing order				( -NA-)
Chr5: [ 33347290.00 - 34787740.00 ]	Chr5: [ 31595640.00 - 30169772.00 ]	› CSO n° 4.2 (17):	1440450	17 / 1440450	] 34787740.00, 35105384.00 [
	Decreasing order				( -NA-)
Chr5: [ 35105384.00 - 53576768.00 ]	Chr5: [ 31999712.00 - 48651580.00 ]	› CSO n° 4.3 (259):	18471384	259 / 18471384	] 53576768.00, 53918548.00 [
	Increasing order				( -NA-)
Chr5: [ 53918548.00 - 54903804.00 ]	Chr5: [ 48963600.00 - 49836284.00 ]	› CS n° 5 (=CSO) (20):	985256	20 / 985256	] 54903804.00, 55080312.00 [
	Increasing order				( -NA-)
Chr5: [ 55080312.00 - 56787156.00 ]	Chr5: [ 49955216.00 - 51645308.00 ]	› CS n° 6 (=CSO) (35):	1706844	35 / 1706844	] 56787156.00, 56896216.00 [
	Increasing order				( -NA-)
Chr5: [ 56896216.00 - 59619588.00 ]	Chr5: [ 51527024.00 - 53966564.00 ]	› CS n° 7 (=CSO) (48):	2723372	48 / 2723372	] 59619588.00, Telomere [
	Increasing order				(-NA-)
Chr6: [ 514988.00 - 1527909.00 ]	Chr6: [ 328944.00 - 902611.00 ]	› CS n° 1 (=CSO) (9):	1012921	9 / 1012921	] 1527909.00, 1634066.00 [
	Increasing order				( -NA-)
Chr6: [ 1634066.00 - 5199647.00 ]	Chr6: [ 980733.00 - 4238495.00 ]	› CSO n° 2.1 (45):	3565581	45 / 3565581	] 5199647.00, 5213320.00 [
	Increasing order				( -NA-)
Chr6: [ 5213320.00 - 6078476.00 ]	Chr6: [ 5298991.00 - 4264802.00 ]	› CSO n° 2.2 (9):	865156	9 / 865156	] 6078476.00, 6629033.00 [
	Decreasing order				( -NA-)
Chr6: [ 6629033.00 - 10259270.00 ]	Chr6: [ 8450664.00 - 5372605.00 ]	› CSO n° 2.3 (47):	3630237	47 / 3630237	] 10259270.00, 10418288.00 [
	Decreasing order				( -NA-)
Chr6: [ 10418288.00 - 10970863.00 ]	Chr6: [ 8474682.00 - 8950401.00 ]	› CSO n° 2.4 (22):	552575	22 / 552575	] 10970863.00, 11177481.00 [
	Increasing order				( -NA-)
Chr6: [ 11177481.00 - 11993693.00 ]	Chr6: [ 9840012.00 - 9050369.00 ]	› CSO n° 2.5 (31):	816212	31 / 816212	] 11993693.00, 12121861.00 [
	Decreasing order				( -NA-)
Chr6: [ 12121861.00 - 19255662.00 ]	Chr6: [ 9897701.00 - 16636461.00 ]	› CSO n° 2.6 (97):	7133801	97 / 7133801	] 19255662.00, 19330372.00 [
	Increasing order				( -NA-)
Chr6: [ 19330372.00 - 34221400.00 ]	Chr6: [ 16710994.00 - 30366764.00 ]	› CS n° 3 (=CSO) (262):	14891028	262 / 14891028	] 34221400.00, 34344068.00 [
	Increasing order				( -NA-)
Chr6: [ 34344068.00 - 35375488.00 ]	Chr6: [ 30500556.00 - 31334494.00 ]	› CS n° 4 (=CSO) (15):	1031420	15 / 1031420	] 35375488.00, Telomere [
	Increasing order				(-NA-)
Chr7: [ 57465.00 - 4863756.00 ]	Chr7: [ 4178981.00 - 8780176.00 ]	› CSO n° 1.1 (55):	4806291	55 / 4806291	] 4863756.00, 4937586.00 [
	Increasing order				( -NA-)
Chr7: [ 4937586.00 - 10249183.00 ]	Chr7: [ 4155122.00 - 4378.00 ]	› CSO n° 1.2 (61):	5311597	61 / 5311597	] 10249183.00, 10257395.00 [
	Decreasing order				( -NA-)
Chr7: [ 10257395.00 - 11057662.00 ]	Chr7: [ 8841037.00 - 9565749.00 ]	› CSO n° 1.3 (8):	800267	8 / 800267	] 11057662.00, 11129714.00 [
	Increasing order				( -NA-)
Chr7: [ 11129714.00 - 12443455.00 ]	Chr7: [ 9631056.00 - 10824245.00 ]	› CS n° 2 (=CSO) (39):	1313741	39 / 1313741	] 12443455.00, 12499890.00 [
	Increasing order				( -NA-)
Chr7: [ 12499890.00 - 12600838.00 ]	Chr7: [ 10837704.00 - 10928672.00 ]	› CSO n° 3.1 (4):	100948	4 / 100948	] 12600838.00, 12624640.00 [
	Increasing order				( -NA-)
Chr7: [ 12624640.00 - 13563579.00 ]	Chr7: [ 11929643.00 - 10956505.00 ]	› CSO n° 3.2 (9):	938939	9 / 938939	] 13563579.00, 13649788.00 [
	Decreasing order				( -NA-)
Chr7: [ 13649788.00 - 17146668.00 ]	Chr7: [ 11941526.00 - 15226397.00 ]	› CSO n° 3.3 (55):	3496880	55 / 3496880	] 17146668.00, 17288000.00 [
	Increasing order				( -NA-)
Chr7: [ 17288000.00 - 17289100.00 ]	Chr5: [ 3610088.00 - 6884755.00 ]	› CS n° 4 (=CSO) (2):	1100	2 / 1100	] 17289100.00, 17358774.00 [
	Increasing order				( -NA-)
Chr7: [ 17358774.00 - 18254464.00 ]	Chr7: [ 15432320.00 - 16237614.00 ]	› CSO n° 5.1 (19):	895690	19 / 895690	] 18254464.00, 18286566.00 [
	Increasing order				( -NA-)
Chr7: [ 18286566.00 - 18698406.00 ]	Chr7: [ 16602729.00 - 16258853.00 ]	› CSO n° 5.2 (10):	411840	10 / 411840	] 18698406.00, 18712940.00 [
	Decreasing order				( -NA-)
Chr7: [ 18712940.00 - 19786336.00 ]	Chr7: [ 16640928.00 - 17582624.00 ]	› CSO n° 5.3 (19):	1073396	19 / 1073396	] 19786336.00, 19816132.00 [
	Increasing order				( -NA-)
Chr7: [ 19816132.00 - 20140330.00 ]	Chr7: [ 26767732.00 - 26486292.00 ]	› CSO n° 5.4 (5):	324198	5 / 324198	] 20140330.00, 20231656.00 [
	Decreasing order				( -NA-)
Chr7: [ 20231656.00 - 29320544.00 ]	Chr7: [ 26416768.00 - 17827394.00 ]	› CSO n° 6.1 (154):	9088888	154 / 9088888	] 29320544.00, 29764242.00 [
	Decreasing order				( -NA-)
Chr7: [ 29764242.00 - 32805980.00 ]	Chr7: [ 26862128.00 - 29552686.00 ]	› CSO n° 6.2 (28):	3041738	28 / 3041738	] 32805980.00, 32874820.00 [
	Increasing order				( -NA-)
Chr7: [ 32874820.00 - 36425304.00 ]	Chr7: [ 32808628.00 - 29823708.00 ]	› CSO n° 6.3 (32):	3550484	32 / 3550484	] 36425304.00, 36492452.00 [
	Decreasing order				( -NA-)
Chr7: [ 36492452.00 - 36742508.00 ]	Chr7: [ 33151460.00 - 33311368.00 ]	› CSO n° 6.4 (6):	250056	6 / 250056	] 36742508.00, 36872528.00 [
	Increasing order				( -NA-)
Chr8: [ 685862.00 - 4358576.00 ]	Chr8: [ 642355.00 - 4227556.00 ]	› CSO n° 1.1 (77):	3672714	77 / 3672714	] 4358576.00, 4472169.00 [
	Increasing order				( -NA-)
Chr8: [ 4472169.00 - 7653902.00 ]	Chr8: [ 7099174.00 - 4311308.00 ]	› CSO n° 1.2 (88):	3181733	88 / 3181733	] 7653902.00, 7685227.00 [
	Decreasing order				( -NA-)
Chr8: [ 7685227.00 - 11723865.00 ]	Chr8: [ 7139152.00 - 10084550.00 ]	› CSO n° 1.3 (28):	4038638	28 / 4038638	] 11723865.00, 11750823.00 [
	Increasing order				( -NA-)
Chr8: [ 11750823.00 - 12054550.00 ]	Chr8: [ 10103257.00 - 10354522.00 ]	› CS n° 2 (=CSO) (12):	303727	12 / 303727	] 12054550.00, 12090523.00 [
	Increasing order				( -NA-)
Chr8: [ 12090523.00 - 17456472.00 ]	Chr8: [ 10383152.00 - 15270365.00 ]	› CS n° 3 (=CSO) (84):	5365949	84 / 5365949	] 17456472.00, 18585544.00 [
	Increasing order				( -NA-)
Chr8: [ 18585544.00 - 29899580.00 ]	Chr8: [ 16238849.00 - 26867812.00 ]	› CS n° 4 (=CSO) (225):	11314036	225 / 11314036	] 29899580.00, 29925932.00 [
	Increasing order				( -NA-)
Chr9: [ 555199.00 - 2955495.00 ]	Chr9: [ 2409138.00 - 72821.00 ]	› CSO n° 1.1 (48):	2400296	48 / 2400296	] 2955495.00, 3421019.00 [
	Decreasing order				( -NA-)
Chr9: [ 3445258.00 - 5126324.00 ]	Chr9: [ 2469231.00 - 3953778.00 ]	› CS n° 3 (=CSO) (67):	1681066	67 / 1681066	] 5126324.00, 5159259.00 [
	Increasing order				( -NA-)
Chr9: [ 5159259.00 - 20062888.00 ]	Chr9: [ 3985384.00 - 17645180.00 ]	› CS n° 4 (=CSO) (265):	14903629	265 / 14903629	] 20062888.00, 20358800.00 [
	Increasing order				( -NA-)
Chr9: [ 20358800.00 - 24044108.00 ]	Chr9: [ 17965876.00 - 21281314.00 ]	› CS n° 5 (=CSO) (85):	3685308	85 / 3685308	] 24044108.00, Telomere [
	Increasing order				(-NA-)
Chr10: [ 726359.00 - 8294258.00 ]	Chr10: [ 220159.00 - 7224570.00 ]	› CS n° 1 (=CSO) (177):	7567899	177 / 7567899	] 8294258.00, 8675721.00 [
	Increasing order				( -NA-)
Chr10: [ 8675721.00 - 20329896.00 ]	Chr10: [ 7579721.00 - 18430728.00 ]	› CS n° 2 (=CSO) (225):	11654175	225 / 11654175	] 20329896.00, Telomere [
	Increasing order				(-NA-)
Chr11: [ 69480.00 - 2658902.00 ]	Chr11: [ 2359055.00 - 98579.00 ]	› CS n° 1 (=CSO) (127):	2589422	127 / 2589422	] 2658902.00, 3355521.00 [
	Decreasing order				( -NA-)
Chr11: [ 3355521.00 - 8766731.00 ]	Chr11: [ 2384130.00 - 7354198.00 ]	› CS n° 2 (=CSO) (61):	5411210	61 / 5411210	] 8766731.00, 9353383.00 [
	Increasing order				( -NA-)
Chr11: [ 9353383.00 - 11276682.00 ]	Chr11: [ 7921741.00 - 9684774.00 ]	› CS n° 3 (=CSO) (32):	1923299	32 / 1923299	] 11276682.00, 11293871.00 [
	Increasing order				( -NA-)
Chr11: [ 11293871.00 - 20146832.00 ]	Chr11: [ 9678870.00 - 17771716.00 ]	› CS n° 4 (=CSO) (147):	8852961	147 / 8852961	] 20146832.00, Telomere [
	Increasing order				(-NA-)
Chr12: [ 126721.00 - 886150.00 ]	Chr12: [ 415.00 - 451478.00 ]	› CS n° 1 (=CSO) (23):	759429	23 / 759429	] 886150.00, 1327281.00 [
	Increasing order				( -NA-)
Chr12: [ 1327281.00 - 3231806.00 ]	Chr12: [ 546860.00 - 2045533.00 ]	› CS n° 2 (=CSO) (73):	1904525	73 / 1904525	] 3231806.00, 3280087.00 [
	Increasing order				( -NA-)
Chr12: [ 3280087.00 - 19823896.00 ]	Chr12: [ 2061389.00 - 17104326.00 ]	› CS n° 3 (=CSO) (255):	16543809	255 / 16543809	] 19823896.00, Telomere [
	Increasing order				(-NA-)
	Increasing order				( -NA-)
Chr13: [ 1714928.00 - 3879473.00 ]	Chr13: [ 14848327.00 - 13145343.00 ]	› CSO n° 1.2 (35):	2164545	35 / 2164545	] 3879473.00, 3947796.00 [
	Decreasing order				( -NA-)
Chr13: [ 3947796.00 - 11415084.00 ]	Chr13: [ 6612961.00 - 13124703.00 ]	› CSO n° 1.3 (127):	7467288	127 / 7467288	] 11415084.00, 11454767.00 [
	Increasing order				( -NA-)
Chr13: [ 11454767.00 - 13255873.00 ]	Chr13: [ 6562222.00 - 4800404.00 ]	› CSO n° 1.4 (47):	1801106	47 / 1801106	] 13255873.00, 13294495.00 [
	Decreasing order				( -NA-)
Chr13: [ 13294495.00 - 18348956.00 ]	Chr13: [ 4761314.00 - 9615.00 ]	› CS n° 2 (=CSO) (112):	5054461	112 / 5054461	] 18348956.00, Telomere [
	Decreasing order				(-NA-)
Chr14: [ 45267.00 - 4873534.00 ]	Chr14: [ 1140.00 - 4871959.00 ]	› CS n° 1 (=CSO) (111):	4828267	111 / 4828267	] 4873534.00, 4936161.00 [
	Increasing order				( -NA-)
Chr14: [ 4936161.00 - 6484424.00 ]	Chr14: [ 4931781.00 - 6394558.00 ]	› CS n° 2 (=CSO) (58):	1548263	58 / 1548263	] 6484424.00, 6522064.00 [
	Increasing order				( -NA-)
Chr14: [ 6522064.00 - 13628464.00 ]	Chr14: [ 6431178.00 - 11899181.00 ]	› CS n° 3 (=CSO) (191):	7106400	191 / 7106400	] 13628464.00, 13704632.00 [
	Increasing order				( -NA-)
Chr14: [ 13704632.00 - 14984236.00 ]	Chr14: [ 11922703.00 - 12775730.00 ]	› CS n° 4 (=CSO) (35):	1279604	35 / 1279604	] 14984236.00, 15001589.00 [
	Increasing order				( -NA-)
Chr14: [ 15001589.00 - 15534747.00 ]	Chr14: [ 12795440.00 - 12819985.00 ]	› CS n° 5 (=CSO) (3):	533158	3 / 533158	] 15534747.00, Telomere [
	Increasing order				(-NA-)
Chr15: [ 25280.00 - 10052470.00 ]	Chr15: [ 4703.00 - 8889214.00 ]	› CS n° 1 (=CSO) (297):	10027190	297 / 10027190	] 10052470.00, 10083532.00 [
	Increasing order				( -NA-)
Chr15: [ 10083532.00 - 12659253.00 ]	Chr15: [ 8949494.00 - 11322596.00 ]	› CS n° 2 (=CSO) (66):	2575721	66 / 2575721	] 12659253.00, Telomere [
	Increasing order				(-NA-)
Chr16: [ 14372.00 - 216592.00 ]	Chr16: [ 372424.00 - 332910.00 ]	› CS n° 1 (=CSO) (29):	202220	29 / 202220	] 216592.00, 225144.00 [
	Decreasing order				( -NA-)
Chr17: [ 678673.00 - 10895740.00 ]	Chr17: [ 24770.00 - 8906318.00 ]	› CS n° 1 (=CSO) (298):	10217067	298 / 10217067	] 10895740.00, Telomere [
	Increasing order				(-NA-)
Chr18: [ 143084.00 - 5114435.00 ]	Chr18: [ 46688.00 - 4411263.00 ]	› CSO n° 1.1 (119):	4971351	119 / 4971351	] 5114435.00, 5120295.00 [
	Increasing order				( -NA-)
Chr18: [ 5120295.00 - 10063558.00 ]	Chr18: [ 8739690.00 - 4416527.00 ]	› CSO n° 1.2 (146):	4943263	146 / 4943263	] 10063558.00, 10070304.00 [
	Decreasing order				( -NA-)
Chr18: [ 10070304.00 - 10986582.00 ]	Chr18: [ 8741791.00 - 9513064.00 ]	› CSO n° 1.3 (55):	916278	55 / 916278	] 10986582.00, Telomere [
	Increasing order				(-NA-)
Chr19: [ 3537.00 - 169314.00 ]	Chr19: [ 48205.00 - 129728.00 ]	› CSO n° 1.1 (13):	165777	13 / 165777	] 169314.00, 212575.00 [
	Increasing order				( -NA-)
Chr19: [ 212575.00 - 9932067.00 ]	Chr19: [ 146881.00 - 8703034.00 ]	› CSO n° 1.2 (302):	9719492	302 / 9719492	] 9932067.00, Telomere [
	Increasing order				(-NA-)
Chr20: [ 69352.00 - 1437969.00 ]	Chr20: [ 686.00 - 1289692.00 ]	› CS n° 1 (=CSO) (34):	1368617	34 / 1368617	] 1437969.00, 1522692.00 [
	Increasing order				( -NA-)
Chr20: [ 1522692.00 - 1752918.00 ]	Chr20: [ 1313039.00 - 1536305.00 ]	› CS n° 2 (=CSO) (5):	230226	5 / 230226	] 1752918.00, 2149554.00 [
	Increasing order				( -NA-)
Chr20: [ 2149554.00 - 9736237.00 ]	Chr20: [ 1859628.00 - 8575861.00 ]	› CSO n° 3.1 (145):	7586683	145 / 7586683	] 9736237.00, 9769314.00 [
	Increasing order				( -NA-)
Chr20: [ 9769314.00 - 10677565.00 ]	Chr20: [ 9404282.00 - 8591168.00 ]	› CSO n° 3.2 (71):	908251	71 / 908251	] 10677565.00, 10684816.00 [
	Decreasing order				( -NA-)
Chr20: [ 10684816.00 - 14079838.00 ]	Chr20: [ 9461353.00 - 12415143.00 ]	› CSO n° 3.3 (93):	3395022	93 / 3395022	] 14079838.00, Telomere [
	Increasing order				(-NA-)
Chr21: [ 14874.00 - 6793812.00 ]	Chr21: [ 4554.00 - 5912163.00 ]	› CS n° 1 (=CSO) (259):	6778938	259 / 6778938	] 6793812.00, Telomere [
	Increasing order				(-NA-)
Chr22: [ 20763.00 - 2615176.00 ]	Chr22: [ 46364.00 - 3954939.00 ]	› CS n° 1 (=CSO) (86):	2594413	86 / 2594413	] 2615176.00, 2627769.00 [
	Increasing order				( -NA-)
Chr22: [ 2627769.00 - 2767362.00 ]	Chr22: [ 3967927.00 - 4099547.00 ]	› CSO n° 2.1 (7):	139593	7 / 139593	] 2767362.00, 2777502.00 [
	Increasing order				( -NA-)
Chr22: [ 2777502.00 - 2799661.00 ]	Chr22: [ 1116542.00 - 1137459.00 ]	› CSO n° 2.2 (2):	22159	2 / 22159	] 2799661.00, 2824209.00 [
	Increasing order				( -NA-)
Chr22: [ 2824209.00 - 2829254.00 ]	Chr22: [ 1298445.00 - 1288603.00 ]	› CSO n° 2.3 (2):	5045	5045-02-01	] 2829254.00, 2865819.00 [
	Decreasing order				( -NA-)
Chr22: [ 2865819.00 - 2970616.00 ]	Chr22: [ 1260751.00 - 1171905.00 ]	› CSO n° 3.1 (7):	104797	7 / 104797	] 2970616.00, 3518613.00 [
	Decreasing order				( -NA-)
Chr22: [ 3518613.00 - 3556368.00 ]	Chr22: [ 838454.00 - 812076.00 ]	› CSO n° 3.2 (5):	37755	5 / 37755	] 3556368.00, 3577860.00 [
	Decreasing order				( -NA-)
Chr22: [ 3577860.00 - 4525641.00 ]	Chr22: [ 794711.00 - 172717.00 ]	› CS n° 4 (=CSO) (6):	947781	6 / 947781	] 4525641.00, 4584810.00 [
	Decreasing order				( -NA-)
Chr22: [ 4584810.00 - 4717021.00 ]	Chr22: [ 159170.00 - 55610.00 ]	› CS n° 5 (=CSO) (10):	132211	10 / 132211	] 4717021.00, Telomere [
	Decreasing order				(-NA-)
Chr23: [ 10922.00 - 5769851.00 ]	Chr23: [ 30679.00 - 5043866.00 ]	› CS n° 1 (=CSO)(233):	5758929	233 / 5758929	] 5769851.00, Telomere [
	Increasing order				(-NA-)
Chr24: [ 4737.00 - 6226643.00 ]	Chr24: [ 7218.00 - 5463884.00 ]	› CS n° 1 (=CSO)(178):	6221906	178 / 6221906	] 6226643.00, Telomere [
	Increasing order				(-NA-)
Chr25: [ 2171.00 - 33641.00 ]	Chr25: [ 147058.00 - 165432.00 ]	› CSO n° 1.1 (4):	31470	4 / 31470	] 33641.00, 81045.00 [
	Increasing order				( -NA-)
Chr25: [ 81045.00 - 162050.00 ]	Chr25: [ 69598.00 - 20907.00 ]	› CSO n° 1.2 (5):	81005	5 / 81005	] 162050.00, 227411.00 [
	Decreasing order				( -NA-)
Chr25: [ 227411.00 - 825467.00 ]	Chr25: [ 255631.00 - 82321.00 ]	› CSO n° 1.3 (5):	598056	5 / 598056	] 825467.00, 888239.00 [
	Decreasing order				( -NA-)
Chr25: [ 888239.00 - 933590.00 ]	Chr25: [ 357857.00 - 394965.00 ]	› CSO n° 1.4 (3):	45351	3 / 45351	] 933590.00, 976657.00 [
	Increasing order				( -NA-)
Chr25: [ 976657.00 - 1557855.00 ]	Chr25: [ 1041930.00 - 485998.00 ]	› CSO n° 1.5 (56):	581198	56 / 581198	] 1557855.00, 1654016.00 [
	Decreasing order				( -NA-)
Chr25: [ 1654016.00 - 1705771.00 ]	Chr25: [ 1276795.00 - 1255873.00 ]	› CSO n° 1.6 (4):	51755	4 / 51755	] 1705771.00, 1715301.00 [
	Decreasing order				( -NA-)
Chr25: [ 1715301.00 - 1812250.00 ]	Chr25: [ 1524650.00 - 1390841.00 ]	› CSO n° 1.7 (12):	96949	12 / 96949	] 1812250.00, 1847078.00 [
	Decreasing order				( -NA-)
Chr25: [ 1847078.00 - 2035478.00 ]	Chr25: [ 1238109.00 - 1059508.00 ]	› CSO n° 2.1 (20):	188400	20 / 188400	] 2035478.00, 2074821.00 [
	Decreasing order				( -NA-)
Chr25: [ 2074821.00 - 2154823.00 ]	Chr25: [ 1652258.00 - 1543409.00 ]	› CSO n° 2.2 (9):	80002	9 / 80002	] 2154823.00, 2170966.00 [
	Decreasing order				( -NA-)
Chr25: [ 2170966.00 - 2529249.00 ]	Chr25: [ 1700873.00 - 2052551.00 ]	› CSO n° 2.3 (29):	358283	29 / 358283	] 2529249.00, 2570713.00 [
	Increasing order				( -NA-)
Chr25: [ 2570713.00 - 2898067.00 ]	Chr25: [ 2076294.00 - 2488141.00 ]	› CS n° 3 (=CSO) (35):	327354	35 / 327354	] 2898067.00, Telomere [
	Increasing order				(-NA-)
Chr26: [ 14033.00 - 901080.00 ]	Chr26: [ 396096.00 - 1281465.00 ]	› CS n° 1 (=CSO) (44):	887047	44 / 887047	] 901080.00, 913438.00 [
	Increasing order				( -NA-)
Chr26: [ 913438.00 - 5210403.00 ]	Chr26: [ 1295797.00 - 4879788.00 ]	› CS n° 2 (=CSO) (211):	4296965	211 / 4296965	] 5210403.00, Telomere [
	Increasing order				(-NA-)
Chr27: [ 160440.00 - 3879443.00 ]	Chr27: [ 21239.00 - 3238268.00 ]	› CSO n° 1.1 (122):	3719003	122 / 3719003	] 3879443.00, 4013103.00 [
	Increasing order				( -NA-)
Chr27: [ 4013103.00 - 4089962.00 ]	Chr27: [ 3498589.00 - 3563482.00 ]	› CSO n° 1.2 (5):	76859	5 / 76859	] 4089962.00, 4120634.00 [
	Increasing order				( -NA-)
Chr27: [ 4120634.00 - 4231743.00 ]	Chr27: [ 3283992.00 - 3469632.00 ]	› CSO n° 1.3 (12):	111109	12 / 111109	] 4231743.00, 4260935.00 [
	Increasing order				( -NA-)
Chr27: [ 4260935.00 - 5615429.00 ]	Chr27: [ 3580730.00 - 4771178.00 ]	› CSO n° 1.4 (116):	1354494	116 / 1354494	] 5615429.00, Telomere [
	Increasing order				(-NA-)
Chr28: [ 85944.00 - 2192738.00 ]	Chr28: [ 18826.00 - 1343784.00 ]	› CS n° 1 (=CSO) (106):	2106794	106 / 2106794	] 2192738.00, 2229884.00 [
	Increasing order				( -NA-)
Chr28: [ 2229884.00 - 4954938.00 ]	Chr28: [ 1372808.00 - 3999987.00 ]	› CS n° 2 (=CSO) (174):	2725054	174 / 2725054	] 4954938.00, Telomere [
	Increasing order				(-NA-)
ChrZ: [ 2534.00 - 12918345.00 ]	ChrZ: [ 14672.00 - 11820429.00 ]	› CSO n° 1.1 (150):	12915811	150 / 12915811	] 12918345.00, 12937152.00 [
	Increasing order				( -NA-)
ChrZ: [ 12937152.00 - 13276737.00 ]	ChrZ: [ 14693068.00 - 15006373.00 ]	› CSO n° 1.2 (6):	339585	6 / 339585	] 13276737.00, 13587958.00 [
	Increasing order				( -NA-)
ChrZ: [ 13587958.00 - 20211906.00 ]	ChrZ: [ 15306646.00 - 21418584.00 ]	› CSO n° 2.1 (57):	6623948	57 / 6623948	] 20211906.00, 20365256.00 [
	Increasing order				( -NA-)
ChrZ: [ 20365256.00 - 23413420.00 ]	ChrZ: [ 14423357.00 - 11863950.00 ]	› CSO n° 2.2 (40):	3048164	40 / 3048164	] 23413420.00, 23445072.00 [
	Decreasing order				( -NA-)
ChrZ: [ 23445072.00 - 26009204.00 ]	ChrZ: [ 21454832.00 - 23634342.00 ]	› CSO n° 2.3 (36):	2564132	36 / 2564132	] 26009204.00, 26043360.00 [
	Increasing order				( -NA-)
ChrZ: [ 26043360.00 - 31370086.00 ]	ChrZ: [ 23669586.00 - 28028946.00 ]	› CSO n° 3.1 (33):	5326726	33 / 5326726	] 31370086.00, 31556948.00 [
	Increasing order				( -NA-)
ChrZ: [ 31556948.00 - 31978660.00 ]	ChrZ: [ 28922714.00 - 28372216.00 ]	› CSO n° 3.2 (7):	421712	7 / 421712	] 31978660.00, 32322686.00 [
	Decreasing order				( -NA-)
ChrZ: [ 32322686.00 - 42263548.00 ]	ChrZ: [ 29085372.00 - 38360104.00 ]	› CSO n° 3.3 (82):	9940862	82 / 9940862	] 42263548.00, 42390232.00 [
	Increasing order				( -NA-)
ChrZ: [ 42390232.00 - 44344648.00 ]	ChrZ: [ 38439416.00 - 39506424.00 ]	› CS n° 4 (=CSO) (14):	1954416	14 / 1954416	] 44344648.00, 44469528.00 [
	Increasing order				( -NA-)
ChrZ: [ 44469528.00 - 53221288.00 ]	ChrZ: [ 39609292.00 - 47189364.00 ]	› CS n° 5 (=CSO) (55):	8751760	55 / 8751760	] 53221288.00, 53367344.00 [
	Increasing order				( -NA-)
ChrZ: [ 53367344.00 - 60592900.00 ]	ChrZ: [ 47285304.00 - 54158352.00 ]	› CSO n° 6.1 (70):	7225556	70 / 7225556	] 60592900.00, 60998040.00 [
	Increasing order				( -NA-)
ChrZ: [ 60998040.00 - 64164688.00 ]	ChrZ: [ 54307632.00 - 57168688.00 ]	› CSO n° 6.2 (23):	3166648	23 / 3166648	] 64164688.00, 64417392.00 [
	Increasing order				( -NA-)
ChrZ: [ 64417392.00 - 73269216.00 ]	ChrZ: [ 57492908.00 - 64657664.00 ]	› CSO n° 7.1 (79):	8851824	79 / 8851824	] 73269216.00, 73408800.00 [
	Increasing order				( -NA-)
ChrZ: [ 73408800.00 - 73482096.00 ]	ChrZ: [ 46322196.00 - 46313116.00 ]	› CSO n° 7.2 (2):	73296	2 / 73296	] 73482096.00, 78589208.00 [
	Decreasing order				( -NA-)
ChrZ: [ 78589208.00 - 81789480.00 ]	ChrZ: [ 64882612.00 - 66887064.00 ]	› CSO n° 7.3 (31):	3200272	31 / 3200272	] 81789480.00, Telomere [
	Increasing order				(-NA-)
