## Supplemental File 6 for "The quail as an avian model system: its genome provides insights into social behaviour, seasonal biology and infectious disease response"

### Sheet: Feuil1
chr_name	start	end	score	length (bp)	genes	position_galGal3 (Fariello et al 2017)
Chr1	80644359	80679105	15.1765	34746	/	chr1_92,963,481-93,182,440
Chr1	172351835	172397330	18.7749	45495	/
Chr2	1500499	1593654	164.113	93155	VIPR1	chr2_1,584,033-1,688,400
Chr2	93850438	93878117	21.9178	27679	/
Chr2	111864727	112035689	45.6573	170962	MMP16
Chr3	53740171	53756484	34.233	16313	ECHDC1, RNF146	chr3_61,586,217-61,604,464
Chr3	53792096	54009930	104.882	217834	MMS22L,LOC107311933 (lncRNA)	chr3_75,088,250-75,170,494
Chr3	65893843	65971151	120.224	77308	GLOD5, LOC107312864, LOC107312866, LOC107312865	chr4_11,412,372-11,452,609
Chr4	10851950	10885867	24.344	33917	CTNNA2	chr4_90,953,044-91,008,245
Chr4	79412776	79527740	78.5011	114964	AP2A2
Chr5	9469505	9487357	20.5454	17852	SMOC1
Chr5	24918027	24961629	13.7517	43602	LOC107315647
Chr6	4925966	4953352	18.5687	27386	UBE2D1, CISD1,IPMK	chr6_6,311,718-6,644,395
Chr6	5053194	5292740	164.389	239546	FOXI2,PTPRE,CLRN3	chr6_35,234,870-35,336,720
Chr6	29500305	29613855	72.1172	113550	SYDE2
Chr8	14272943	14298005	28.5435	25062	WDR63
Chr8	14312125	14326797	19.2513	14672	LOC107318520
Chr10	6279431	6288106	11.1019	8675	TCF12, LOC107318525
Chr10	6404581	6471966	18.6231	67385	LOC107319736
Chr12	15537388	15633995	24.2882	96607	EHMT1
Chr17	1211487	1236723	13.73	25236	LOC107321966 (lncRNA), FAM20A, PRKAR1A, WIPI1, ARSG, SLC16A6
Chr18	6379230	6452919	75.9831	73689	/
Chr18	8194219	8210022	11.133	15803	SYNRG, DDX52, HNF1B
Chr19	7337542	7400764	24.7235	63222	EEF1A2,PPDPF, SRMS, LOC107323019,
Chr20	8083945	8116898	12.5449	32953	LRRTM4
Chr22	479383	501366	20.7501	21983	ZBTB44
Chr24	1322380	1332635	10.827	10255	TMPRSS13, IL10RA, TMPRSS4,SCN4B,SCN2B,LOC107324147,
Chr24	4688853	4726935	13.0036	38082	LOC107325791, LOC107325815, LOC107325814,
ChrLGE22C19W28_E50C23	1116063	1142433	17.5574	26370	LOC107325814, LOC107325770
ChrLGE22C19W28_E50C23	1156415	1177661	18.3919	21246	LOC107325820,SLC4A8,LOC107325812, GALNT6, CELA1, BIN2, SMAGP
ChrLGE22C19W28_E50C23	1329250	1385925	45.2635	56675	SNCAIP, SRFBP1, LOX, LOC107306728 (lncRNA), SNX2, SNX24, PPIC, LOC107306722, LOC107306730, CEP120
ChrZ	66248728	66690604	139.232	441876	RSPO3, LOC107311756 (lncRNA), LOC107311762 (lncRNA)
