## Supplemental File 8 for "The quail as an avian model system: its genome provides insights into social behaviour, seasonal biology and infectious disease response"

### Sheet: LP-SP pathway analysis
p-value	q-value	pathway	source	external_id	members_input_overlap	members_input_overlap_geneids	size	effective_size
1.23462e-05	0.00140746	Thyroxine biosynthesis	Reactome	R-HSA-209968	TSHB; DIO2; DIO3	7252; 1734; 1735	10	7
5.15081e-05	0.00146798	Regulation of thyroid hormone activity	Reactome	R-HSA-350864	DIO2; DIO3	1734; 1735	3	2
7.56293e-05	0.00172435	Amine-derived hormones	Reactome	R-HSA-209776	TSHB; DIO2; DIO3	7252; 1734; 1735	18	12
0.000123849	0.00235314	HSP90 chaperone cycle for steroid hormone receptors (SHR)	Reactome	R-HSA-3371497	HSPA2; DNAJA1; PGR	5241; 3301; 3306	19	14
0.000351927	0.00538525	GPCR downstream signalling	Reactome	R-HSA-388396	GPR17; RLBP1; TSHB; RXFP3; NPY; NPW; CCK; GLP1R; RDH10; CRH; GPR20	6017; 2840; 7252; 885; 1392; 4852; 2740; 2843; 157506; 51289; 283869	1175	455
0.000377913	0.00538525	GPCR ligand binding	Reactome	R-HSA-500792	GPR17; TSHB; RXFP3; NPY; CCK; GLP1R; CRH; NPW	2840; 7252; 885; 2740; 1392; 4852; 51289; 283869	466	248
0.000706549	0.00894962	Signaling by GPCR	Reactome	R-HSA-372790	GPR17; RLBP1; TSHB; RXFP3; NPY; NPW; CCK; GLP1R; RDH10; CRH; GPR20	6017; 2840; 7252; 885; 2740; 1392; 4852; 2843; 157506; 51289; 283869	1239	494
0.0017167	0.0182813	Class A/1 (Rhodopsin-like receptors)	Reactome	R-HSA-373076	GPR17; TSHB; RXFP3; NPY; CCK; NPW	2840; 7252; 885; 283869; 4852; 51289	330	178
0.00176399	0.0182813	Stimuli-sensing channels	Reactome	R-HSA-2672351	CLCN2; TRPM6; SCNN1B; TRPA1	1181; 140803; 8989; 6338	102	72
0.00297057	0.0241889	O-linked glycosylation	Reactome	R-HSA-5173105	ADAMTS20; GCNT4; MUC13; SBSPON	56667; 80070; 157869; 51301	116	83
0.00324471	0.0246598	The canonical retinoid cycle in rods (twilight vision)	Reactome	R-HSA-2453902	RLBP1; RDH10	6017; 157506	22	12
0.00460817	0.0289731	Cellular responses to stress	Reactome	R-HSA-2262752	EPAS1; DNAJA1; SOD3; HSPA2; CDKN1A; PGR	6649; 2034; 3301; 5241; 1026; 3306	345	217
0.00482651	0.0289731	G alpha (s) signalling events	Reactome	R-HSA-418555	TSHB; CRH; GPR20; GLP1R	7252; 2740; 1392; 2843	583	95
0.00514663	0.0292572	G alpha (i) signalling events	Reactome	R-HSA-418594	GPR17; RLBP1; RXFP3; NPY; RDH10; NPW	6017; 2840; 4852; 157506; 51289; 283869	399	222
0.00538948	0.0292572	Peptide ligand-binding receptors	Reactome	R-HSA-375276	NPW; NPY; RXFP3; CCK	4852; 283869; 885; 51289	194	98
0.00900042	0.035381	TRP channels	Reactome	R-HSA-3295583	TRPA1; TRPM6	140803; 8989	25	20
