## Supplemental File 11 for "The quail as an avian model system: its genome provides insights into social behaviour, seasonal biology and infectious disease response"

### Sheet: IFTIM
		LPAI				HPAI				HPAI compared to LPAI
		Illeum		Lung		Illeum		Lung		Illeum		Lung
		1	3	1	3	1	3	1	3	1	3	1	3
quail	Accession
IFITM1	LOC107314285	up 3		up 2						down 6	down 2	down 2	down 5
IFITM2	LOC107314287			up 3		down 3				down 5	down 2	down 2	down 4
IFITM3	LOC107314288										down 2
chicken
IFITM1	LOC770612				up 2					down 2
IFITM2	LOC107053353			up 2	up 2
IFITM3	LOC422993
duck
IFITM1	NW_004679227.1:65255-65779	up 3	up 3	up 3	up 5	up 9	up 6	up 11	up 5	up 3	up 2	up 4	up 4
IFITM2	LOC106014264	up 4	up 2	up 4		up 12	up 4	up 28	up 6	up 3	up 2	up 7	up 5
IFITM3	LOC101791431							up 111	up 32			up 11	up 17

### Sheet: MHC
		LPAI				HPAI				HPAI compared to LPAI
		Illeum		Lung		Illeum		Lung		Illeum		Lung
		1	3	1	3	1	3	1	3	1	3	1	3
Quail	Accession
MHC I Genes
Coja-E	LOC107321529			up 2					down 5			down 3	down 7
Coja-B	LOC107321563			up 2					down 5				down 7
Coja-D1	LOC107321531											down 2	down 6
Coja-D2	LOC107321530											down 2	down 4
TAP1	TAP1			up 2		down 3			down 3	down 2		down 3	down 5
TAP2	TAP2			up 2					down 4	down 2		down 3	down 5
TAPBP	TAPBP			up 2								down 3	down 3
B2M	B2M												down 4
MHC II Genes
MHCII-DAB	LOC107321546			up 3					down 13			down 3	down 6
MHCII-DBB	LOC107321556		up 4	up 4			up 2		down 8	down 2		down 3	down 6
MHCII-DCB	LOC107321554								down 11			down 4
MHCII-A	LOC107307384			up 2					down 18				down 9
DMA	LOC107321548			up 4					down 10			down 4	down 9
DMB1	LOC107321549			up 3					down 15	down 2		down 3	down 15
DMB2	LOC107321545
Chicken
MHC I Genes
BF1	BF1
BF2	BF2							down 2				down 3
TAP1	TAP1				up 2
TAP2	TAP2											down 2
TAPBP	TAPBP
B2M	B2M
MHC II Genes
BLB1	BLB1				up 3
BLB2	LOC101747454				up 3
BLA	BLA				up 4			up 2
DMA	DMA				up 4
DMB1	DMB1					up 2				up 2
DMB2	DMB2				up 3
Duck
MHC I Genes
classI	LOC101797502		up 2				up 3	up 2	up 2			up 2
classI	LOC101797093				up 3	up 2	up 4	up 4	up 7	up 4	up 3	up 4	up 3
classI	LOC101790497		up 2			up 2	up 2	up 3	up 3			up 2	up 2
classI	LOC101794830		up 3	up 2	up 2		up 3	up 2	up 2
TAP1	TAP1		up 2			up 3	up 2	up 3				up 2
TAP2	TAP2					up 2	up 2	up 2		up 2		up 2
TAPBP	TAPBP
B2M	B2M							up 2
MHC II Genes
classII-B	LOC101804485		down 3				down 3
ClassII-B	LOC101789604
ClassII-B	LOC106018928
ClassII-B	LOC101796920
MHCII-A	LOC101804845						down 2				down 2
DMA	LOC101804125					down 2	down 2				down 2
DMB1	LOC101803940							up 3
DMB2	LOC101802712

### Sheet: TLR
		LPAI				HPAI				HPAI compared to LPAI
		Illeum		Lung		Illeum		Lung		Illeum		Lung
		1	3	1	3	1	3	1	3	1	3	1	3
quail	Accession
TLR1B	LOC107313817												down 4
TLR2A	LOC107313061
TLR2B	LOC107313069								down 9
TLR3	TLR3			up 3				up 2					down 2
TLR4	TLR4			up 4					down 10				down 6
TLR5	TLR5
TLR7	TLR7			up 3					down 12				down 6
TLR21(TLR13)	LOC107319038
TLR15	LOC107310784
chicken
TLR1A	TLR1A				up 5
TLR1B	TLR1B				up 3
TLR2A	TLR2A				up 2
TLR2B	TLR2B
TLR3	TLR3
TLR4	TLR4
TLR5	TLR5
TLR7	TLR7				up 4
TLR21(TLR13)	TLR21				up 2
TLR15	TLR15
duck
TLR1A	LOC101790120
TLR1B	TLR1-A						down 3				down 3
TLR2A	TLR2						up 2	up 2				up 2
TLR2B	LOC101805243
TLR3	TLR3							up 3				up 2
TLR4	TLR4							up 3	up 5			up 3	up 5
TLR5	TLR5			up 3			up 2	up 2	up 2
TLR7	TLR7								up 2
TLR21(TLR13)	LOC101798715
TLR15	TLR-15
